# Inbred and outcrossed *Drosophila* embryos diverge in stress defense and developmental maintenance during heat stress

**DOI:** 10.64898/2026.10.01.754988

**Authors:** Subhashis Natua, Divisha Biswas, Faizan Rashid, Auinash Kalsotra, Anna Marie Sokac

## Abstract

Early embryos must mount stress defenses without compromising the developmental programs that drive morphogenesis, but whether genetic background alters this balance remains unclear. We compared cellularizing *Drosophila melanogaster* embryos from inbred and outcrossed backgrounds under control conditions and after acute or chronic heat-stress. Both backgrounds developed successfully and showed modest transcriptomic differences at 18°C. Heat stress at 32°C, however, sharply separated their phenotypic and transcriptional responses. Inbred embryos showed poor larval hatching after acute and chronic heat, and this deficit persisted through adult eclosion. Their transcriptomes exhibited a greater stress-response burden, with enrichment of proteostasis, DNA repair, mitochondrial maintenance, RNA processing, and metabolic remodeling programs. Outcrossed embryos retained substantially greater developmental survival and higher abundance of transcripts associated with development, adhesion, epithelial organization, signaling, transport, sensory responses, and morphogenesis. Background-dependent divergence was greatest during acute heat. Under chronic heat, background-dependent differences were fewer, with most overlapping those seen during acute heat and a smaller set detected only under chronic heat. Transcript-origin analysis further showed that acute outcrossed-biased genes were predominantly maternally derived and showed no enrichment for purely zygotic transcripts, whereas chronic outcrossed-biased genes contained a larger zygotic component. In summary, the less viable inbred background mounted the broader molecular stress signature, whereas the more viable outcrossed background retained greater abundance of development-associated transcripts. These findings identify genetic background as a major determinant of how embryonic heat responses are distributed between molecular stress defense and developmental gene expression.
