## Supplementary material for "Inbred and outcrossed *Drosophila* embryos diverge in stress defense and developmental maintenance during heat stress": Table S1

### Sheet: README
Sheet	Rows	Columns	Description
Replicate_data	36	8	Survivor counts and totals for each independent biological replicate, genetic background and temperature condition.
Group_summary	12	6	Mean percentage and SEM across the three biological replicates for each group.
Genotype_contrasts	6	14	Outcrossed versus inbred within each temperature condition: log-odds difference, odds ratio, difference in percentage points, and Holm-adjusted P values from the quasi-binomial model.
Interaction_tests	2	7	Genotype-by-temperature interaction tested by nested model comparison for each assay.

### Sheet: Replicate_data
assay	genotype	temperature	experiment	alive	total	dead	percent
Larval	Inbred	18°C	1	198	200	2	99
Larval	Inbred	18°C	2	191	200	9	95.5
Larval	Inbred	18°C	3	183	200	17	91.5
Larval	Inbred	Acute 32°C	1	178	200	22	89
Larval	Inbred	Acute 32°C	2	178	200	22	89
Larval	Inbred	Acute 32°C	3	171	200	29	85.5
Larval	Inbred	Chronic 32°C	1	130	200	70	65
Larval	Inbred	Chronic 32°C	2	123	200	77	61.5
Larval	Inbred	Chronic 32°C	3	97	200	103	48.5
Larval	Outcrossed	18°C	1	199	200	1	99.5
Larval	Outcrossed	18°C	2	200	200	0	100
Larval	Outcrossed	18°C	3	199	200	1	99.5
Larval	Outcrossed	Acute 32°C	1	198	200	2	99
Larval	Outcrossed	Acute 32°C	2	199	200	1	99.5
Larval	Outcrossed	Acute 32°C	3	184	200	16	92
Larval	Outcrossed	Chronic 32°C	1	185	200	15	92.5
Larval	Outcrossed	Chronic 32°C	2	195	200	5	97.5
Larval	Outcrossed	Chronic 32°C	3	189	200	11	94.5
Adult	Inbred	18°C	1	53	60	7	88.3333
Adult	Inbred	18°C	2	47	50	3	94
Adult	Inbred	18°C	3	45	50	5	90
Adult	Inbred	Acute 32°C	1	27	50	23	54
Adult	Inbred	Acute 32°C	2	35	50	15	70
Adult	Inbred	Acute 32°C	3	27	50	23	54
Adult	Inbred	Chronic 32°C	1	5	50	45	10
Adult	Inbred	Chronic 32°C	2	10	50	40	20
Adult	Inbred	Chronic 32°C	3	9	50	41	18
Adult	Outcrossed	18°C	1	47	50	3	94
Adult	Outcrossed	18°C	2	49	50	1	98
Adult	Outcrossed	18°C	3	47	50	3	94
Adult	Outcrossed	Acute 32°C	1	48	50	2	96
Adult	Outcrossed	Acute 32°C	2	44	50	6	88
Adult	Outcrossed	Acute 32°C	3	48	50	2	96
Adult	Outcrossed	Chronic 32°C	1	43	50	7	86
Adult	Outcrossed	Chronic 32°C	2	48	50	2	96
Adult	Outcrossed	Chronic 32°C	3	44	50	6	88

### Sheet: Group_summary
assay	genotype	temperature	n_experiments	mean_percent	sem
Adult	Outcrossed	18°C	3	95.33	1.33
Adult	Outcrossed	Acute 32°C	3	93.33	2.67
Adult	Outcrossed	Chronic 32°C	3	90	3.06
Adult	Inbred	18°C	3	90.78	1.68
Adult	Inbred	Acute 32°C	3	59.33	5.33
Adult	Inbred	Chronic 32°C	3	16	3.06
Larval	Outcrossed	18°C	3	99.67	0.17
Larval	Outcrossed	Acute 32°C	3	96.83	2.42
Larval	Outcrossed	Chronic 32°C	3	94.83	1.45
Larval	Inbred	18°C	3	95.33	2.17
Larval	Inbred	Acute 32°C	3	87.83	1.17
Larval	Inbred	Chronic 32°C	3	58.33	5.02

### Sheet: Genotype_contrasts
contrast	temperature	estimate	SE	df	lower.CL	upper.CL	t.ratio	p.value	p_holm	odds_ratio	pct_point_diff	assay	p_label
Outcrossed - Inbred	18°C	2.68818	1.21768	10	-0.0249756	5.40134	2.20763	0.0517682	0.0517682	14.705	4.33	LARVAL	P = 0.052
Outcrossed - Inbred	Acute 32°C	1.45319	0.439619	10	0.47366	2.43272	3.30557	0.00793845	0.0158769	4.27674	9	LARVAL	P = 0.016
Outcrossed - Inbred	Chronic 32°C	2.61085	0.337432	10	1.859	3.36269	7.73741	1.57538e-05	4.72615e-05	13.6106	36.5	LARVAL	P = 4.7e-05
Outcrossed - Inbred	18°C	0.735099	0.482214	10	-0.339341	1.80954	1.52442	0.158384	0.158384	2.08569	4.56	ADULT	P = 0.158
Outcrossed - Inbred	Acute 32°C	2.28062	0.375285	10	1.44443	3.1168	6.07703	0.00011926	0.000238521	9.78271	34	ADULT	P = 2.4e-04
Outcrossed - Inbred	Chronic 32°C	3.89999	0.361319	10	3.09492	4.70506	10.7938	7.85918e-07	2.35775e-06	49.4022	74	ADULT	P = 2.4e-06

### Sheet: Interaction_tests
Resid. Df	Resid. Dev	Df	Deviance	F	Pr(>F)	assay
10	29.4555	2	11.5122	2.09437	0.173893	Larval
10	9.25257	2	26.8368	12.9359	0.00168359	Adult
