## Supplementary material for "Inbred and outcrossed *Drosophila* embryos diverge in stress defense and developmental maintenance during heat stress": Table S2

### Sheet: README
Sheet	Rows	Columns	Description
Sample_metadata	39	9	One row per RNA-seq library included in the analysis.

### Sheet: Sample_metadata
sample_id	genotype	background_description	condition	batch	library_id	filename	total_reads	uniquely_mapped
OC_18_R2	Outcrossed	Oregon-R x w1118-derived outcrossed background	18C	Batch2	32	32_R2_18_S5_W1118_TTCTATTGCG-GTCGTGACAC_L003_Aligned.sortedByCoord.out.bam	28238816	26763322
OC_18_R3	Outcrossed	Oregon-R x w1118-derived outcrossed background	18C	Batch2	33	33_R3_18_S5_W1118_CATATGACGG-ATGTCACAGA_L003_Aligned.sortedByCoord.out.bam	31618388	29880917
OC_18_R4	Outcrossed	Oregon-R x w1118-derived outcrossed background	18C	Batch2	34	34_R4_18_S5_W1118_CCTCGGTAGT-TGCATGTTAC_L003_Aligned.sortedByCoord.out.bam	30591304	29218929
OC_18_R5	Outcrossed	Oregon-R x w1118-derived outcrossed background	18C	Batch2	35	35_R5_18_S5_W1118_TGGTGAACCT-CTTGGCAGTG_L003_Aligned.sortedByCoord.out.bam	35046421	33270944
OC_18_R6	Outcrossed	Oregon-R x w1118-derived outcrossed background	18C	Batch2	36	36_R6_18_S5_W1118_CGTCTTCGAA-ACCTCAGCTA_L003_Aligned.sortedByCoord.out.bam	34402426	31735615
OC_A32_R1	Outcrossed	Oregon-R x w1118-derived outcrossed background	acute 32C	Batch2	19	19_R1_T32_S5_W1118_CTTGGCAGTG-AATCTAGGCC_L003_Aligned.sortedByCoord.out.bam	34108843	32795323
OC_A32_R2	Outcrossed	Oregon-R x w1118-derived outcrossed background	acute 32C	Batch2	20	20_R2_T32_S5_W1118_GCAATGTCGG-CTGTGGTTCG_L003_Aligned.sortedByCoord.out.bam	31231717	30036682
OC_A32_R3	Outcrossed	Oregon-R x w1118-derived outcrossed background	acute 32C	Batch2	21	21_R3_T32_S5_W1118_ACATCGGCCT-AACATTACGC_L003_Aligned.sortedByCoord.out.bam	32608111	31207155
OC_A32_R4	Outcrossed	Oregon-R x w1118-derived outcrossed background	acute 32C	Batch2	22	22_R4_T32_S5_W1118_GGTCCTCAGA-GAGTCACTTC_L003_Aligned.sortedByCoord.out.bam	30762754	29018359
OC_A32_R5	Outcrossed	Oregon-R x w1118-derived outcrossed background	acute 32C	Batch2	23	23_R5_T32_S5_W1118_TGCGGATCTG-ACGGAGGTCT_L003_Aligned.sortedByCoord.out.bam	33611439	31831154
OC_A32_R6	Outcrossed	Oregon-R x w1118-derived outcrossed background	acute 32C	Batch2	24	24_R6_T32_S5_W1118_CAGCTGCTTC-ATCCGATCCG_L003_Aligned.sortedByCoord.out.bam	33314087	31872533
OC_C32_R2	Outcrossed	Oregon-R x w1118-derived outcrossed background	chronic 32C	Batch2	26	26_R2_P32_S5_W1118_TCGATCGCAC-GGAGATTCAA_L003_Aligned.sortedByCoord.out.bam	30598601	29072066
OC_C32_R3	Outcrossed	Oregon-R x w1118-derived outcrossed background	chronic 32C	Batch2	27	27_R3_P32_S5_W1118_GTACATACTC-TATAGGTTGC_L003_Aligned.sortedByCoord.out.bam	29989905	28540337
OC_C32_R4	Outcrossed	Oregon-R x w1118-derived outcrossed background	chronic 32C	Batch2	28	28_R4_P32_S5_W1118_CTCGAAGGAA-CGAGGCCTAT_L003_Aligned.sortedByCoord.out.bam	33195208	31776998
OC_C32_R5	Outcrossed	Oregon-R x w1118-derived outcrossed background	chronic 32C	Batch2	29	29_R5_P32_S5_W1118_GAATCCGTGG-TCACATGAGA_L003_Aligned.sortedByCoord.out.bam	33261545	31856259
OC_C32_R6	Outcrossed	Oregon-R x w1118-derived outcrossed background	chronic 32C	Batch2	30	30_R6_P32_S5_W1118_ACGTGAACAT-ACTAGCCGTG_L003_Aligned.sortedByCoord.out.bam	27706372	26537189
IB_18_batch_R1	Inbred	Oregon-R	18C	Batch2	43	43_R1_18_S5_OreR_AGTATCTTGC-CTCAAGGTGG_L003_Aligned.sortedByCoord.out.bam	33703525	31559630
IB_18_batch_R2	Inbred	Oregon-R	18C	Batch2	44	44_R2_18_S5_OreR_GTCTAACAGA-CTATCGCTCG_L003_Aligned.sortedByCoord.out.bam	29184119	27808164
IB_A32_batch_R1	Inbred	Oregon-R	acute 32C	Batch2	45	45_R1_T32_S5_OreR_GCAGGTGATA-TGAAGCCGAG_L003_Aligned.sortedByCoord.out.bam	32264565	30136651
IB_A32_batch_R2	Inbred	Oregon-R	acute 32C	Batch2	46	46_R2_T32_S5_OreR_AGGCTTACCA-ACAGCGTCAC_L003_Aligned.sortedByCoord.out.bam	32791435	31194153
IB_C32_batch_R1	Inbred	Oregon-R	chronic 32C	Batch2	47	47_R1_P32_S5_OreR_TCATAACACG-AATTGCCAGA_L003_Aligned.sortedByCoord.out.bam	31861441	30121301
IB_C32_batch_R2	Inbred	Oregon-R	chronic 32C	Batch2	48	48_R2_P32_S5_OreR_TCCAACTTCT-GTTAGCTAGA_L003_Aligned.sortedByCoord.out.bam	31676264	30212228
IB_18_R1	Inbred	Oregon-R	18C	Batch1		R1_18_S5_Aligned.sortedByCoord.out.bam	27186417	24638666
IB_A32_R1	Inbred	Oregon-R	acute 32C	Batch1		R1_T32_S5_Aligned.sortedByCoord.out.bam	28757954	26640394
IB_18_R2	Inbred	Oregon-R	18C	Batch1		R2_18_S5_Aligned.sortedByCoord.out.bam	24615661	22801950
IB_A32_R2	Inbred	Oregon-R	acute 32C	Batch1		R2_T32_S5_Aligned.sortedByCoord.out.bam	27709474	25917131
IB_18_R3	Inbred	Oregon-R	18C	Batch1		R3_18_S5_Aligned.sortedByCoord.out.bam	27640234	25590066
IB_A32_R3	Inbred	Oregon-R	acute 32C	Batch1		R3_T32_S5_Aligned.sortedByCoord.out.bam	24479703	22673568
IB_18_R4	Inbred	Oregon-R	18C	Batch1		R4_18_S5_Aligned.sortedByCoord.out.bam	24110310	22258493
IB_A32_R4	Inbred	Oregon-R	acute 32C	Batch1		R4_T32_S5_Aligned.sortedByCoord.out.bam	27566387	25199364
IB_18_R5	Inbred	Oregon-R	18C	Batch1		R5_18_S5_Aligned.sortedByCoord.out.bam	25680369	23776362
IB_A32_R5	Inbred	Oregon-R	acute 32C	Batch1		R5_T32_S5_Aligned.sortedByCoord.out.bam	24618408	22986313
IB_18_R6	Inbred	Oregon-R	18C	Batch1		R6_18_S5_Aligned.sortedByCoord.out.bam	29214627	26873340
IB_A32_R6	Inbred	Oregon-R	acute 32C	Batch1		R6_T32_S5_Aligned.sortedByCoord.out.bam	27005426	25101944
IB_C32_R1	Inbred	Oregon-R	chronic 32C	Batch1		R1_32_S5_Aligned.sortedByCoord.out.bam	26874496	24953909
IB_C32_R3	Inbred	Oregon-R	chronic 32C	Batch1		R3_32_S5_Aligned.sortedByCoord.out.bam	28398532	26473392
IB_C32_R4	Inbred	Oregon-R	chronic 32C	Batch1		R4_32_S5_Aligned.sortedByCoord.out.bam	26206467	24413029
IB_C32_R5	Inbred	Oregon-R	chronic 32C	Batch1		R5_32_S5_Aligned.sortedByCoord.out.bam	26733562	24082822
IB_C32_R6	Inbred	Oregon-R	chronic 32C	Batch1		R6_32_S5_Aligned.sortedByCoord.out.bam	24637081	22532345
