## Supplementary material for "Inbred and outcrossed *Drosophila* embryos diverge in stress defense and developmental maintenance during heat stress": Table S4

### Sheet: README
Sheet	Rows	Columns	Description
Concordance	5	7	Per-contrast agreement between the primary batch-adjusted model and a model fitted to batch 2 libraries only.
Sign_discordant	11	8	Genes whose estimated effect sign differed between models, with expression level and annotation.

### Sheet: Concordance
contrast	n_sig_full	pearson_logFC	spearman_logFC	pct_same_sign	median_abs_diff	pct_also_sig_b2
A32_interaction_IB_minus_OC	1499	0.917	0.943	99.533	0.242	55.637
C32_interaction_IB_minus_OC	492	0.907	0.853	99.39	0.432	26.626
IB_vs_OC_18	308	0.987	0.985	100	0.155	74.351
IB_vs_OC_A32	1636	0.967	0.973	100	0.253	87.653
IB_vs_OC_C32	489	0.961	0.943	99.796	0.274	61.759

### Sheet: Sign_discordant
FlyBaseID	contrast	logFC_full	FDR_full	logFC_b2	FDR_b2	symbol	meanLogCPM
FBgn0051198	A32_interaction_IB_minus_OC	5.82488	0.00708199	-0.287679	0.999785	CG31198	-2.3991
FBgn0038353	A32_interaction_IB_minus_OC	4.30917	0.0220627	-2.49203	0.34869	CG5399	-2.71807
FBgn0002632	A32_interaction_IB_minus_OC	3.79832	0.00923929	-0.772108	0.646224	E(spl)m6-BFM	-2.32618
FBgn0259209	A32_interaction_IB_minus_OC	3.57424	0.0457452	-1.07879	0.594682	Mlp60A	-2.74399
FBgn0036474	A32_interaction_IB_minus_OC	-3.3702	0.00192941	1.24011	0.549111	Or71a	-0.505311
FBgn0051451	A32_interaction_IB_minus_OC	2.2694	0.0169516	-0.190739	0.90344	lncRNA:CR31451	-1.38823
FBgn0013688	C32_interaction_IB_minus_OC	2.12007	0.00482586	-0.171255	0.848625	srRNA	3.31121
FBgn0266003	A32_interaction_IB_minus_OC	-1.95846	0.0407003	0.750959	0.737135	lncRNA:CR44777	-1.16702
FBgn0062978	C32_interaction_IB_minus_OC	1.93116	0.0362044	-0.608971	0.499788	CG31808	0.0532873
FBgn0010052	C32_interaction_IB_minus_OC	-1.75813	0.0302366	0.151536	0.840368	Jhe	1.94096
FBgn0020513	IB_vs_OC_C32	1.38538	0.0479724	-0.0105036	0.98677	Paics	2.59484
